# Longitudinal accumulation of *in vivo* and *in vitro-*grown *Treponema pallidum* subsp. *pallidum* TprK variants in the presence and absence of immune pressure

**DOI:** 10.1101/2021.06.26.450029

**Authors:** Michelle J. Lin, Austin M. Haynes, Amin Addetia, Nicole A.P. Lieberman, Quynh Phung, Hong Xie, Tien V. Nguyen, Barbara J. Molini, Sheila A. Lukehart, Lorenzo Giacani, Alexander L. Greninger

## Abstract

Immune evasion by *Treponema pallidum* subspecies *pallidum* (*T. pallidum*) has been attributed to antigenic variation of its putative outer-membrane protein TprK. In TprK, amino acid diversity is confined to seven variable (V) regions, and generation of sequence diversity within the V regions occurs via a non-reciprocal segmental gene conversion mechanism where donor cassettes recombine into the *tprK* expression site. Although previous studies have shown the significant role of immune selection in driving accumulation of TprK variants, the contribution of baseline gene conversion activity to variant diversity is less clear. Here, combining longitudinal *tprK* deep sequencing of near clonal Chicago C from immunocompetent and immunosuppressed rabbits along with the newly developed *in vitro* cultivation system for *T. pallidum*, we directly characterized TprK alleles in the presence and absence of immune selection. Our data confirm significantly greater sequence diversity over time within the V6 region during syphilis infection in immunocompetent rabbits compared to immunosuppressed rabbits, consistent with previous studies on the role of TprK in evasion of the host immune response. Compared to strains grown in immunocompetent rabbits, strains passaged *in vitro* displayed low level changes in allele frequencies of TprK variable region sequences similar to that of strains passaged in immunosuppressed rabbits. Notably, we found significantly increased rates of V6 allele generation relative to other variable regions in *in vitro* cultivated *T, pallidum* strains, illustrating that the diversity within these hypervariable regions occurs in the complete absence of immune selection. Together, our results demonstrate antigenic variation in *T. pallidum* can be studied *in vitro* and occurs even in the complete absence of immune pressure, allowing the *T. pallidum* population to continuously evade the immune system of the infected host.

**Author Summary:** Syphilis continues to be a disease of global and public health concern, even though the infection can be easily diagnosed and effectively treated with penicillin. Although infected individuals often develop a strong immunity to the pathogen, repeated infection with the syphilis agent, *Treponema pallidum* subspecies *pallidum* (*T. pallidum*), is possible. Several studies point at antigenic variation of the *T. pallidum* TprK protein as the mechanism responsible for evasion of the immunity that develops during infection, pathogen persistence, and re-infection. Past studies have highlighted the importance of immune clearance of dominant variants that, in turn, allows less represented variants to emerge. The contribution of an immunity-independent baseline generation of variability in the *tprK* gene is less clear. Here, we used deep sequencing to profile *tprK* variants using a laboratory-isolated *T. pallidum* strain nearly isogenic for *tprK* that was propagated over time *in vitro*, where no immune pressure is exerted on the pathogen, as well as in samples obtained from immunosuppressed and immunocompetent rabbits infected with the same strain. We confirmed that *tprK* accumulates significantly more diversity under immune pressure, and demonstrated a low but discernible basal rate of gene conversion in complete absence of immune pressure.
