## Supplementary material for "Longitudinal accumulation of *in vivo* and *in vitro-*grown *Treponema pallidum* subsp. *pallidum* TprK variants in the presence and absence of immune pressure": Table S1

### Sheet: Primers
S1 Table. List of sequencing primers used in this study.
Primer Name	Sequence (5' -> 3')
tprK-F_bc1001	CACATATCAGAGTGCGGGAAAGAAAAGAACCATACATCC
tprK-F_bc1002	ACACACAGACTGTGAGGGAAAGAAAAGAACCATACATCC
tprK-F_bc1003	ACACATCTCGTGAGAGGGAAAGAAAAGAACCATACATCC
tprK-F_bc1004	CACGCACACACGCGCGGGAAAGAAAAGAACCATACATCC
tprK-F_bc1005	CACTCGACTCTCGCGTGGAAAGAAAAGAACCATACATCC
tprK-F_bc1006	CATATATATCAGCTGTGGAAAGAAAAGAACCATACATCC
tprK-F_bc1007	TCTGTATCTCTATGTGGGAAAGAAAAGAACCATACATCC
tprK-F_bc1008	ACAGTCGAGCGCTGCGGGAAAGAAAAGAACCATACATCC
tprK-F_bc1017	CACACGCGCGCTATATGGAAAGAAAAGAACCATACATCC
tprK-F_bc1018	TCACGTGCTCACTGTGGGAAAGAAAAGAACCATACATCC
tprK-F_bc1019	ACACACTCTATCAGATGGAAAGAAAAGAACCATACATCC
tprK-F_bc1020	CACGACACGACGATGTGGAAAGAAAAGAACCATACATCC
tprK-R_bc1009	ACACACGCGAGACAGACGCAGTTCCGGATTCTG
tprK-R_bc1010	ACGCGCTATCTCAGAGCGCAGTTCCGGATTCTG
tprK-R_bc1011	CTATACGTATATCTATCGCAGTTCCGGATTCTG
tprK-R_bc1012	ACACTAGATCGCGTGTCGCAGTTCCGGATTCTG
tprK-R_bc1013	CTCTCGCATACGCGAGCGCAGTTCCGGATTCTG
tprK-R_bc1014	CTCACTACGCGCGCGTCGCAGTTCCGGATTCTG
tprK-R_bc1015	CGCATGACACGTGTGTCGCAGTTCCGGATTCTG
tprK-R_bc1016	CATAGAGAGATAGTATCGCAGTTCCGGATTCTG
tprK-R_bc1021	CTATACATAGTGATGTCGCAGTTCCGGATTCTG
tprK-R_bc1022	CACTCACGTGTGATATCGCAGTTCCGGATTCTG
tprK-R_bc1023	CAGAGAGATATCTCTGCGCAGTTCCGGATTCTG
tprK-R_bc1024	CATGTAGAGCAGAGAGCGCAGTTCCGGATTCTG
