## Supplementary material for "Longitudinal accumulation of *in vivo* and *in vitro-*grown *Treponema pallidum* subsp. *pallidum* TprK variants in the presence and absence of immune pressure": Table S2

### Sheet: S2 Table
S2 Table. Number of variable region sequences and diversity measures for the 7 variable regions of TprK for all samples analyzed in this study.
	Specimen Type		V1			V2			V3			V4			V5			V6			V7
		# variable region sequences	Shannon Diversity	Evenness	# Variable Region Sequences	Shannon Diversity	Evenness	# Variable Region Sequences	Shannon Diversity	Evenness	# Variable Region Sequences	Shannon Diversity	Evenness	# Variable Region Sequences	Shannon Diversity	Evenness	# Variable Region Sequences	Shannon Diversity	Evenness	# Variable Region Sequences	Shannon Diversity	Evenness
7386.inoculum	Inoculum	2	0.24493	0.353359	4	0.328898	0.23725	4	0.360631	0.26014	2	0.151618	0.218739	2	0.0124489	0.01796	5	0.447299	0.277922	2	0.00901597	0.0130073
7391.1	Immunocompetent	6	0.192302	0.107326	15	0.324185	0.119711	12	0.470298	0.189262	8	0.100436	0.0482997	17	0.366233	0.129264	31	1.0097	0.294031	14	0.389589	0.147624
7391.2	Immunocompetent	9	0.158837	0.07229	20	0.31416	0.104869	19	0.447938	0.15213	4	0.0992369	0.0715843	23	0.454635	0.144996	45	1.36783	0.359324	22	0.503786	0.162982
7391.3	Immunocompetent	3	0.0903319	0.0822236	11	0.277582	0.115761	11	0.473929	0.197644	5	0.194642	0.120938	9	0.336716	0.153246	34	2.07582	0.588659	13	0.647933	0.25261
7396.1	Immunocompetent	4	0.0546221	0.0394015	7	0.115052	0.0591249	7	0.280152	0.14397	3	0.0539955	0.0491488	4	0.0536158	0.0386756	12	0.527598	0.212321	6	0.149856	0.0836365
7396.2	Immunocompetent	11	0.218243	0.0910145	12	0.260699	0.104913	10	0.34391	0.149358	3	0.11384	0.103622	12	0.323945	0.130365	41	1.20783	0.325247	14	0.303519	0.11501
7396.3	Immunocompetent	8	0.127469	0.0612997	14	0.313206	0.118681	12	0.45101	0.1815	4	0.137527	0.0992048	16	0.410448	0.148038	58	2.0446	0.503542	18	0.499387	0.172776
7396.4	Immunocompetent	11	0.251369	0.104829	13	0.369794	0.144172	12	0.506425	0.203801	5	0.264355	0.164253	13	0.398534	0.155377	50	2.40146	0.613866	23	0.791398	0.2524
7399.1	Immunocompetent	9	0.134041	0.0610045	12	0.317894	0.12793	9	0.283296	0.128934	3	0.0880785	0.0801725	12	0.273064	0.109889	25	0.89986	0.279557	14	0.28235	0.106989
7399.2	Immunocompetent	11	0.193491	0.080692	15	0.394946	0.145841	15	0.422104	0.15587	6	0.10962	0.0611803	16	0.352144	0.127009	34	1.02068	0.289442	16	0.305636	0.110235
7399.3	Immunocompetent	4	0.119874	0.0864711	7	0.216151	0.111079	6	0.446974	0.249461	3	0.105622	0.0961412	5	0.161808	0.100537	45	2.84794	0.748147	9	0.341273	0.15532
7399.4	Immunocompetent	1	0	0	8	0.324319	0.155964	5	0.143187	0.088967	1	0	0	5	0.280813	0.174479	19	2.28232	0.775129	4	0.0359746	0.0259502
7411.1	Immunocompetent	7	0.0996025	0.0511856	15	0.278189	0.102727	12	0.366141	0.147346	5	0.0943232	0.0586063	10	0.307928	0.133732	40	0.982473	0.266334	10	0.297425	0.12917
7411.2	Immunocompetent	5	0.0982837	0.0610671	10	0.220521	0.0957712	10	0.462215	0.200738	3	0.0803059	0.0730976	8	0.216166	0.103954	27	1.28631	0.390282	7	0.304258	0.156358
7411.3	Immunocompetent	10	0.243246	0.10564	12	0.33759	0.135856	9	0.434128	0.19758	5	0.254039	0.157843	18	0.43927	0.151977	50	2.42235	0.619206	15	0.622535	0.229883
7411.5	Immunocompetent	6	0.0705981	0.0394016	16	0.434815	0.156826	9	0.317564	0.144529	4	0.0377342	0.0272195	10	0.885103	0.384395	12	1.418	0.570645	8	0.608606	0.292677
7413.1	Immunocompetent	4	0.0968195	0.0698405	2	0.0107551	0.0155164	9	0.237895	0.108271	4	0.052738	0.0380424	7	0.102239	0.0525406	10	0.565495	0.245591	2	0.0160204	0.0231125
7413.2	Immunocompetent	8	0.149781	0.0720296	12	0.260041	0.104648	10	0.372286	0.161682	4	0.117394	0.084682	11	0.319733	0.133339	31	0.916653	0.266935	12	0.335362	0.13496
7413.3	Immunocompetent	12	0.193781	0.0779832	13	0.28428	0.110833	11	0.427933	0.178462	4	0.134645	0.097126	16	0.432601	0.156028	48	1.78263	0.460485	18	0.381466	0.131978
7397.1	Immunosuppressed	7	0.127751	0.0656508	12	0.245063	0.0986207	10	0.338858	0.147164	3	0.118969	0.10829	15	0.356171	0.131523	36	1.02758	0.28675	15	0.299744	0.110686
7397.2	Immunosuppressed	11	0.164773	0.0687158	13	0.322491	0.12573	12	0.356515	0.143472	6	0.180847	0.100932	14	0.357397	0.135426	43	1.1845	0.314926	14	0.375149	0.142152
7397.3	Immunosuppressed	10	0.165781	0.0719977	11	0.368965	0.15387	14	0.44113	0.167154	4	0.117205	0.0845457	13	0.378495	0.147564	46	1.68091	0.439035	13	0.334212	0.1303
7400.1	Immunosuppressed	9	0.13282	0.0604488	13	0.273643	0.106686	11	0.339096	0.141414	4	0.11842	0.0854221	16	0.323793	0.116784	40	1.04226	0.28254	13	0.354152	0.138074
7400.2	Immunosuppressed	9	0.165446	0.0752979	15	0.340478	0.125728	12	0.3955	0.159161	5	0.140487	0.0872896	15	0.368152	0.135947	38	1.03741	0.285193	17	0.404787	0.142872
7400.3	Immunosuppressed	10	0.149166	0.0647821	13	0.31597	0.123188	16	0.465791	0.167999	6	0.201605	0.112518	14	0.399329	0.151315	46	1.31365	0.343112	10	0.330634	0.143593
7400.4	Immunosuppressed	12	0.25798	0.103819	13	0.446879	0.174225	14	0.506768	0.192026	4	0.136862	0.0987248	17	0.494702	0.174608	54	1.56067	0.391245	15	0.400553	0.147912
7400.5	Immunosuppressed	13	0.307763	0.119988	13	0.609044	0.237449	23	0.783454	0.249866	5	0.221427	0.13758	20	0.622997	0.207962	58	1.83488	0.451892	16	0.502386	0.181197
7401.1	Immunosuppressed	15	0.228007	0.0841959	14	0.283787	0.107533	9	0.334625	0.152295	4	0.100208	0.0722851	11	0.265506	0.110725	37	0.985317	0.272871	14	0.291019	0.110274
7401.2	Immunosuppressed	9	0.152593	0.069448	12	0.303659	0.122201	15	0.402572	0.148658	4	0.148428	0.107068	12	0.347999	0.140045	35	1.12978	0.317769	14	0.351625	0.133239
7401.3	Immunosuppressed	12	0.196424	0.079047	14	0.370325	0.140325	13	0.393431	0.153387	5	0.146951	0.0913061	20	0.485289	0.161993	46	1.36976	0.357767	14	0.389867	0.14773
7401.4	Immunosuppressed	11	0.19439	0.0810668	13	0.333414	0.129989	13	0.437524	0.170578	6	0.132237	0.073803	15	0.425968	0.157297	60	1.48212	0.361991	11	0.361042	0.150566
7401.5	Immunosuppressed	12	0.198222	0.0797704	14	0.512122	0.194055	16	0.544729	0.196469	3	0.259939	0.236606	20	0.559564	0.186787	55	1.66143	0.414597	17	0.568529	0.200666
7403.1	Immunosuppressed	7	0.107248	0.0551145	9	0.21991	0.100085	8	0.260282	0.125169	4	0.121768	0.0878371	10	0.27956	0.121411	33	0.969604	0.277306	14	0.30993	0.11744
7403.2	Immunosuppressed	11	0.187479	0.0781849	12	0.291113	0.117153	11	0.324211	0.135207	5	0.115374	0.0716859	15	0.353074	0.130379	37	1.02474	0.283789	14	0.313485	0.118787
7403.3	Immunosuppressed	10	0.165572	0.0719071	12	0.285619	0.114941	14	0.39012	0.147825	6	0.123221	0.0687711	16	0.42748	0.154181	45	1.37934	0.362349	14	0.3412	0.129289
7403.4	Immunosuppressed	9	0.144932	0.0659612	12	0.327478	0.131787	7	0.332317	0.170777	9	0.185425	0.0843906	12	0.418917	0.168585	50	1.62736	0.415989	17	0.580242	0.2048
7403.5	Immunosuppressed	13	0.263362	0.102677	11	0.403453	0.168253	16	0.507315	0.182975	5	0.288852	0.179474	16	0.452571	0.163231	50	1.69878	0.434247	19	0.493386	0.167565
7406.1	Immunosuppressed	7	0.114182	0.058678	12	0.265567	0.106872	11	0.401583	0.167473	5	0.0728473	0.0452626	12	0.327787	0.131911	41	1.16455	0.313594	17	0.403049	0.142259
7406.2	Immunosuppressed	8	0.120296	0.0578502	13	0.292339	0.113975	12	0.347896	0.140004	7	0.123527	0.0634804	14	0.346441	0.131274	42	1.06208	0.284157	12	0.28011	0.112724
7406.3	Immunosuppressed	12	0.217282	0.0874408	14	0.336951	0.127679	12	0.407919	0.164159	4	0.125529	0.0905501	19	0.531778	0.180604	42	1.38322	0.370074	13	0.390817	0.152368
7406.4	Immunosuppressed	11	0.195521	0.0815387	13	0.358375	0.13972	18	0.455843	0.157711	4	0.117772	0.0849542	13	0.352402	0.137391	42	1.19468	0.319632	14	0.356078	0.134926
7406.5	Immunosuppressed	11	0.253588	0.105754	14	0.473761	0.179519	14	0.520846	0.197361	3	0.0894101	0.0813845	19	0.669853	0.227498	50	1.39951	0.357746	26	0.574653	0.176377
W01glystock	Early passage culture	3	0.0572157	0.05208	8	0.212194	0.102044	9	0.294876	0.134204	4	0.0963921	0.0695322	14	0.370387	0.140348	18	0.522775	0.180868	9	0.254452	0.115806
W02	Early passage culture	5	0.12308	0.0764742	12	0.235606	0.0948147	8	0.314458	0.151222	3	0.104467	0.0950902	12	0.341703	0.137511	25	0.709204	0.220327	10	0.243963	0.105952
W03a	Culture	9	0.141498	0.0643987	11	0.28939	0.120685	7	0.285934	0.146941	4	0.106394	0.0767467	14	0.458238	0.173637	17	0.40496	0.142933	8	0.20181	0.09705
W03b	Culture	6	0.123479	0.0689148	8	0.202853	0.0975517	10	0.277646	0.12058	3	0.0582776	0.0530466	11	0.439378	0.183235	11	0.480426	0.200353	8	0.21042	0.101191
W04a	Culture	9	0.140053	0.0637406	10	0.28095	0.122015	14	0.379477	0.143793	5	0.102155	0.0634727	18	0.446658	0.154533	47	1.00576	0.261226	11	0.259808	0.108348
W04b	Culture	5	0.152211	0.0945741	11	0.293223	0.122284	12	0.361246	0.145376	4	0.0876064	0.0631946	19	0.550882	0.187092	36	0.92295	0.257554	11	0.296039	0.123458
W05a	Culture	10	0.169166	0.0734679	14	0.34683	0.131422	14	0.445983	0.168993	4	0.0945373	0.0681942	21	0.567782	0.186493	44	1.11373	0.294311	16	0.368684	0.132975
W05b	Culture	10	0.138548	0.0601704	11	0.316698	0.132073	17	0.443163	0.156417	6	0.120776	0.0674061	16	0.480888	0.173444	44	1.04326	0.275688	15	0.331191	0.122299
W06a	Culture	10	0.169091	0.0734353	12	0.375263	0.151017	16	0.4439	0.160103	5	0.113309	0.0704029	22	0.58141	0.188095	45	1.11944	0.294074	14	0.341533	0.129415
W06b	Culture	10	0.147951	0.0642541	14	0.335774	0.127233	14	0.42701	0.161804	5	0.119472	0.0742319	21	0.542455	0.178174	41	1.08073	0.291023	13	0.329024	0.128277
W07a	Culture	12	0.176976	0.0712202	13	0.354541	0.138225	14	0.465683	0.176458	6	0.136804	0.0763515	22	0.547542	0.177138	48	1.17679	0.303984	15	0.398987	0.147334
W07b	Culture	9	0.172207	0.0783747	12	0.347014	0.139649	16	0.481716	0.173742	6	0.140067	0.0781727	22	0.586895	0.18987	44	1.06618	0.281747	13	0.365451	0.142479
W08a	Culture	12	0.182108	0.0732858	16	0.416828	0.150339	18	0.49002	0.169535	6	0.146937	0.0820069	21	0.611497	0.200852	43	1.16435	0.309568	16	0.382775	0.138057
W08b	Culture	9	0.189516	0.0862524	14	0.379904	0.143955	16	0.465917	0.168044	5	0.126222	0.078426	22	0.612229	0.198065	45	1.24151	0.32614	16	0.401668	0.144871
W09a	Culture	10	0.185731	0.0806619	14	0.41412	0.15692	18	0.508555	0.175948	6	0.144128	0.0804395	22	0.609828	0.197289	50	1.22641	0.313497	15	0.40096	0.148062
W09b	Culture	11	0.215155	0.0897267	14	0.433417	0.164232	18	0.523556	0.181138	6	0.143729	0.0802167	25	0.652666	0.202762	50	1.30631	0.333922	16	0.446776	0.16114
W10a	Culture	10	0.202556	0.0879689	18	0.488241	0.16892	15	0.505683	0.186733	7	0.153121	0.0786885	25	0.67626	0.210092	54	1.34574	0.337363	15	0.431025	0.159164
W10b	Culture	13	0.216437	0.0843826	16	0.473339	0.170721	17	0.534735	0.188738	7	0.153664	0.0789677	21	0.648604	0.21304	62	1.462	0.354241	16	0.437403	0.15776
W05site3	Control rabbit	10	0.161384	0.0700883	11	0.343892	0.143414	16	0.506312	0.182613	4	0.0959056	0.0691813	16	0.487426	0.175802	51	1.2397	0.3153	14	0.329401	0.124818
W06b	Control rabbit	10	0.206073	0.0894965	12	0.398139	0.160223	13	0.416529	0.162393	6	0.16424	0.0916643	21	0.624148	0.205007	42	1.10588	0.295873	15	0.345041	0.127413
W07site4	Control rabbit	10	0.263012	0.114225	11	0.44561	0.185834	13	0.559999	0.218328	6	0.241359	0.134705	21	0.672092	0.220755	62	2.01736	0.488804	19	0.553686	0.188045
W08site5	Control rabbit	13	0.253155	0.098698	13	0.512021	0.199622	17	0.541194	0.191018	8	0.365345	0.175694	20	0.585267	0.195367	77	2.50075	0.575704	23	0.686014	0.21879
W08site7	Control rabbit	8	0.15673	0.0753712	14	0.69123	0.261923	16	0.539967	0.194752	7	0.377493	0.193993	19	0.653961	0.2221	73	2.67544	0.623578	18	0.624974	0.216226
W10site2	Control rabbit	11	0.256307	0.106888	10	0.782988	0.340047	15	0.740141	0.273311	8	0.559151	0.268895	17	0.453378	0.160022	85	3.3081	0.744622	25	0.704584	0.218891
W10site4	Control rabbit	11	0.275458	0.114875	12	0.894564	0.359999	19	0.889118	0.301965	7	0.560581	0.288081	16	0.424133	0.152974	89	3.21242	0.715678	22	0.829763	0.268441
W10site5	Control rabbit	12	0.271	0.109058	13	0.909925	0.354754	20	0.717482	0.239501	6	0.463825	0.258866	16	0.58265	0.210146	82	3.14175	0.712945	22	0.782285	0.253081
