## Supplementary material for "Longitudinal accumulation of *in vivo* and *in vitro-*grown *Treponema pallidum* subsp. *pallidum* TprK variants in the presence and absence of immune pressure": Table S3

### Sheet: S3 Table
Status	Variable Region	Mean Weekly Decrease in Frequency of Clonal Sequence
Immunosuppressed rabbit	V1	0.53651
Immunosuppressed rabbit	V2	-0.203815
Immunosuppressed rabbit	V3	-0.1167
Immunosuppressed rabbit	V4	-0.223435
Immunosuppressed rabbit	V5	-1.97906
Immunosuppressed rabbit	V6	-3.50936
Immunosuppressed rabbit	V7	-1.80048
Culture	V1	-0.168486
Culture	V2	-0.569914
Culture	V3	-0.708943
Culture	V4	-0.160014
Culture	V5	-0.498121
Culture	V6	-2.25214
Culture	V7	-0.576571
